# Fasting prevents hypoxia-induced defects of proteostasis in *C. elegans*

**DOI:** 10.1101/278671

**Authors:** Nicole N Iranon, Bailey E Jochim, Dana L Miller

## Abstract

Low oxygen conditions (hypoxia) can impair essential physiological processes and cause cellular damage and death. We have shown that specific hypoxic conditions disrupt protein homeostasis in *C. elegans*, leading to protein aggregation and proteotoxicity. Here, we show that nutritional cues regulate this effect of hypoxia on proteostasis. Animals fasted prior to hypoxic exposure develop dramatically fewer protein aggregates compared to their fed counterparts, indicating that the effect of hypoxia is abrogated. Fasting is effective at protecting against hypoxia-induced proteostasis defects in multiple developmental stages, tissues, and in different models of misfolded or aggregation prone proteins. Our data also demonstrate that the effect of fasting is induced and reversed quite rapidly, suggesting that the nutritional environment experienced at the onset of hypoxia dictates at least some aspects of the physiological response to hypoxia. We further demonstrate that the insulin/IGF-like signaling pathway plays a role in mediating the protective effects of fasting in hypoxia. Animals with mutations in *daf-2*, the *C. elegans* insulin-like receptor, display wild-type levels of hypoxia-induced protein aggregation upon exposure to hypoxia when fed, but are not protected by fasting. However, we found that DAF-2 acts independently of the FOXO transcription factor, DAF-16, to mediate the protective effects of fasting. These results suggest a non-canonical role for the insulin/IGF-like signaling pathway in coordinating the effects of hypoxia and nutritional state on proteostasis.

**Author Summary:** When blood flow to various parts of the body becomes restricted, those tissues suffer from a lack of oxygen, a condition called hypoxia. Hypoxia can cause cellular damage and death, such as is observed as a result of stroke and cardiovascular disease. We have found that in the model organism *C. elegans* (a roundworm) specific concentrations of hypoxia cause aggregation of polyglutamine proteins – the same kind of proteins that are found in an aggregated state in the neurodegenerative disorder Huntington’s disease. Here, we show that that worms can be protected from hypoxia-induced protein aggregation if they are fasted (removed from their food source) prior to experiencing hypoxia. Furthermore, we show that the insulin receptor is required for this protection. The insulin receptor is responsible for detecting insulin, a hormone that is released after feeding. Worms with a nonfunctional version of the insulin receptor displayed hypoxia-induced protein aggregation despite being fasted before the hypoxic exposure. Our results highlight a new role for the insulin signaling pathway in coordinating the effects of both hypoxia and nutritional state on protein aggregation.
