## Supplementary Materials for "Fasting prevents hypoxia-induced defects of proteostasis in *C. elegans*"

### Sheet: Sheet1
Iranon et al., Table S1
Supplemental Table 1. Summary of experiments in Figure 1: Fasting protects against hypoxia induced protein aggregation
	Room air			Hypoxia fed				Hypoxia fasted
Strain	mean #YFP foci	SD	n	mean #YFP foci	SD	n	p-value	mean #YFP foci	SD	n	p-value
Q35::YFP (AM140)	2.8	1.8	22	22.5	6.5	26	****	5.5	3.4	25	ns
Q35::YFP (AM140)	5.1	1.8	25	20.6	7.6	20	****	8.9	2.72	20	**
Q35::YFP (AM140)	2.3	1.1	22	17.5	6.5	20	****	4.2	1.8	20	ns
Q40::YFP (AM141)	12.7	4.3	25	40	9.6	25	****	7.9	4.4	25	ns
Q40::YFP (AM141)	10.7	3.3	20	45.8	9	20	***	5.2	4.3	20	*
Q40::YFP (AM141)	9.2	3.4	25	41.1	6.8	25	****	5.3	2.4	25	*
Statistical comparisons between animals exposed to hypoxia ('Hypoxia fed' and 'Hypoxia fasted') and controls maintained in room air ('Room air')
p-value: ns = >0.05, * = ≤0.05, ** = ≤0.01, *** = ≤0.001, **** = ≤0.0001
