## Supplementary Materials for "Fasting prevents hypoxia-induced defects of proteostasis in *C. elegans*"

### Sheet: Sheet1
Iranon et al. Table S2
Supplemental Table 2A. Summary of experiments in Figure 2A: Effect of fasting occurs rapidly in hypoxia
	Room air			Hypoxia fed				Hypoxia X=0 hrs				Hypoxia X=2 hrs				Hypoxia X=4hrs				Hypoxia fasted
Strain	mean #YFP foci	SD	n	mean #YFP foci	SD	n	significance	mean #YFP foci	SD	n	significance	mean #YFP foci	SD	n	significance	mean #YFP foci	SD	n	significance	mean #YFP foci	SD	n	significance
Q40::YFP (AM141)	8.08	2.4	25	38.92	9.2	25	a, c	15.5	6.3	25	a, b, c	8.9	4.3	25	b	7.4	4.3	25	b	6.4	4.1	25	b
Q40::YFP (AM141)	17.1	6.9	20	33.3	9.3	18	a, c	19.7	7.7	20	b	14.1	5.9	20	b	21.7	11.4	19	b	16.4	11.1	17	b
Q40::YFP (AM141)	28	7.3	18	41	8	20	a, c	28.2	5.4	20	c	19.8	7.9	20	b	23.6	8.8	20	b	14.2	5.9	20	a, b
Significant differences (p < 0.05) in aggregation between conditions are indicated by letters above each group as follows: a - significantly different from room air controls; b - significantly different from fed hypoxic controls; c - significantly different from fasted hypoxic controls
Supplemental Table 2B. Summary of experiments in Figure 2B: Fasting before exposure to hypoxia improves proteostasis
	Room air			Hypoxia fed				Hypoxia 2 hrs fasted				Hypoxia 4 hrs fasted				Hypoxia 6 hrs fasted				Hypoxia fasted
Strain	mean #YFP foci	SD	n	mean #YFP foci	SD	n	significance	mean #YFP foci	SD	n	significance	mean #YFP foci	SD	n	significance	mean #YFP foci	SD	n	significance	mean #YFP foci	SD	n	significance
Q40::YFP (AM141)	12.7	4.3	25	40	9.6	25	a, c	34.8	10.3	25	a, c	31.2	8.1	25	a, c	21.5	7.5	25	b, c	7.9	4.4	25	b
Q40::YFP (AM141)	12	5.1	25	35	7.9	25	a, c	35	6.6	25	a, c	33	5.9	25	a, c	25	5.7	25	a, b, c	9.3	3.6	25	b
Q40::YFP (AM141)	13.1	4.2	20	35.1	6.8	20	a, c	32.3	7.4	20	a, c	31.3	6.5	20	a, c	25.1	6.27	20	b, c	8.5	3.8	20	b
Significant differences (p < 0.05) in aggregation between conditions are indicated by letters above each group as follows: a - significantly different from room air controls; b - significantly different from fed hypoxic controls; c - significantly different from fasted hypoxic controls
