## Supplementary Materials for "Fasting prevents hypoxia-induced defects of proteostasis in *C. elegans*"

### Sheet: Sheet1
Iranon et al. Table S3
Supplemental Table 3. Summary of experiments in Figure 3: Fasting Protects Agasint the Long-Term Effects of Proteostasis in Hypoxia
	Room air			Hypoxia fed			Hypoxia fasted
Hours post hypoxia	mean #YFP foci	SD	n	mean #YFP foci	SD	n	mean #YFP foci	SD	n
0	1.4	0.753937	20	6.65	3.01357	20	4	2.10263	20
19	5.9	2.29186	20	20	4.46035	20	6.65	2.25424	20
25	8.15	2.5808	20	30.85	9.03953	20	7.65	2.73909	20
42	13.7	2.92179	20	37.6	7.25041	20	10.65	2.51888	20
50	19.6	2.83586	20	48.85	5.93185	20	12.75	2.95359	20
71	27.85	4.95533	20	49.9	7.23951	20	17.65	4.01674	20
97	38	3.85255	20	58.2	4.99052	20	29.45	5.02075	20
124	52.25	4.29044	20	61.25	6.19741	20	42.5	3.77666	20
152	57.5	4.9789	20	61.1	5.86605	20	51.8	3.41205	20
	Room air			Hypoxia fed			Hypoxia fasted
Hours post hypoxia	mean #YFP foci	SD	n	mean #YFP foci	SD	n	mean #YFP foci	SD	n
0	1.72	1.17331	25	1.4	1.25831	25	2.2	1.2	25
28	8.5	2.0232	25	26.6	12.8452	25	10.2	3.20156	25
49	28.4	4.50925	25	40.9	8.25086	25	24.6	3.75366	25
	Room air			Hypoxia fed			Hypoxia fasted
Hours post hypoxia	mean #YFP foci	SD	n	mean #YFP foci	SD	n	mean #YFP foci	SD	n
0	1.4	0.753937	20	6.65	3.01357	20	4	2.10263	20
8	5.9	2.29186	20	20	4.46035	20	6.65	2.25424	20
24	8.15	2.5808	20	30.85	9.03953	20	7.65	2.73909	20
48	13.7	2.92179	20	37.6	7.25041	20	10.65	2.51888	20
