## Supplementary Materials for "Fasting prevents hypoxia-induced defects of proteostasis in *C. elegans*"

### Sheet: Sheet1
Iranon et al. Table 4
Supplemental Table 4A. Summary of experiments in Figure 4A: Fasting Protects Against Toxicity of Q40::YFP.
Strain	Condition (24 hours at L1)	Median onset of paralysis (days)	Hazard ratio (Mantel-Haenszel)	n	p-value
Q40::YFP(rmls133)	Room air	7		69
Q40::YFP(rmls133)	Hypoxia fed	7	0.3	107	****
Q40::YFP(rmls133)	Hypoxia fasted	6	9.58	78	**
Q40::YFP(rmls133)	Room air	8		87
Q40::YFP(rmls133)	Hypoxia fed	8	0.37	79	****
Q40::YFP(rmls133)	Hypoxia fasted	8	0.46	98	****
Q40::YFP(rmls133)	Room air	9		82
Q40::YFP(rmls133)	Hypoxia fed	7	0.24	98	****
Q40::YFP(rmls133)	Hypoxia fasted	8	0.36	81	****
p-value: ns > 0.05, * < 0.05, ** < 0.01, *** < 0.001, **** < 0.0001
Supplemental Table 4B. Summary of experiments from Figure 4B: Fasting Protects Against Toxicity of Aβ1-42
Strain	Condition (24 hours at L4)	Median onset of paralysis (days)	Hazard ratio (Mantel-Haenszel)	n	p-value
Aβ1-42(dvls2)	Room air	11		27
Aβ1-42(dvls2)	Hypoxia fed	7	0.35	31	***
Aβ1-42(dvls2)	Hypoxia fasted	9	0.8	33	ns
Aβ1-42(dvls2)	Room air	8		37
Aβ1-42(dvls2)	Hypoxia fed	6	0.52	54	**
Aβ1-42(dvls2)	Hypoxia fasted	7	0.87	40	ns
Aβ1-42(dvls2)	Room air	8		37
Aβ1-42(dvls2)	Hypoxia fed	6	0.41	52	***
Aβ1-42(dvls2)	Hypoxia fasted	8	0.85	39	ns
p-value: ns = >0.05, * = ≤0.05, ** = ≤0.01, *** = ≤0.001, **** = ≤0.0001
Supplemental Table 4C. Summary of experiments from Figure 4C: Fasting Protects Against Hypoxia Effects on Metastable DYN-1
	Room air						Hypoxia fed			Hypoxia fasted			Restrictive temperature
Minutes	% outside of circle	SD	n				% outside of circle	SD	n	% outside of circle	SD	n	% outside of circle	SD	n
1	41.1	16.5	30				0	3	30	10	0	30	0	0	30
2	51.1	25.3	30				0	3	30	16.7	5.8	30	0	0	30
3	58.1	19.1	30				3.3	5.8	30	26.7	11.5	30	0	0	30
4	72.2	6.9	30				3.3	5.8	30	26.7	11.5	30	0	0	30
5	82.2	16.8	30				3.3	5.8	30	30	10	30	0	0	30
p-value: ns = >0.05, * = ≤0.05, ** = ≤0.01, *** = ≤0.001, **** = ≤0.0001
	Room air				Hypoxia fed				Hypoxia fasted				Restrictive temperature
Minutes	% outside of circle	SD	n	p-value	% outside of circle	SD	n	p-value	% outside of circle	SD	n	p-value	% outside of circle	n	p-value
1	41.1	16.5	30		41.1	16.5	30	***	41.1	16.5	30	**	41.1	30	***
2	51.1	25.3	30		51.1	25.3	30		51.1	25.3	30		51.1	30
3	58.1	19.1	30		58.1	19.1	30		58.1	19.1	30		58.1	30
4	72.2	6.9	30		72.2	6.9	30		72.2	6.9	30		72.2	30
5	82.2	16.8	30		82.2	16.8	30		82.2	16.8	30		82.2	30
