## Supplementary Materials for "Fasting prevents hypoxia-induced defects of proteostasis in *C. elegans*"

### Sheet: Sheet1
Iranon et al. Table S5
Supplemental Table 5. Summary of experiments in Figure 5B: The insulin-like signaling pathway is required for fasting protection
	Room air			Hypoxia fed				Hypoxia fasted
Strain	mean #YFP foci	SD	n	mean #YFP foci	SD	n	p-value	mean #YFP foci	SD	n	p-value
Q35::YFP (AM140)	2.45	1.1	20	11.1	3	20	a, c	3.7	1.5	20	b
Q35::YFP (AM140)	2.2	1.6	20	18.9	8.5	20	a, c	6.5	1.9	20	a, b
Q35::YFP (AM140))	1.7	1.3	20	19.9	6.5	20	a, c	6.1	2	20	b
daf-2(e1370) Q35::YFP	7.6	1	20	23.6	6.3	20	a	24.3	5.6	20	a
daf-2(e1370) Q35::YFP	4.8	1.6	20	28	7.8	20	a	27.4	6	20	a
daf-2(e1370) Q35::YFP	7.5	2.4	20	22.1	7.7	20	a	22.2	6.8	20	a
daf-16(mu86) Q35::YFP	3.6	0.8	20	11.1	3.2	20	a, c	3.8	1.5	20	b
daf-16(mu86) Q35::YFP	4.1	1.9	20	16.8	7.4	20	a, c	5.7	2.2	20	b
daf-16(mu86) Q35::YFP	0.6	0.8	20	16.3	7.2	20	a, c	3.8	1.3	20	b
daf-2(e1370); daf-16(mu86) Q35::YFP	5.1	1.5	20	25.2	8.8	20	a	16.4	4.3	20	a
daf-2(e1370); daf-16(mu86) Q35::YFP	3.5	1.6	20	29.4	9.6	20	a	29.9	6.5	20	a
daf-2(e1370); daf-16(mu86) Q35::YFP	2.5	1.3	20	21.2	5.5	20	a	20.5	4.7	20	a
Significant differences (p < 0.05) in aggregation between conditions are indicated by letters above each group as follows: a - significantly different from room air controls; b - significantly different from fed hypoxic controls; c - significantly different from fasted hypoxic controls
