## Supplementary Materials for "Fasting prevents hypoxia-induced defects of proteostasis in *C. elegans*"

### Sheet: Sheet1
Iranon et al. Table S6
Supplemental Table 6. Summary of experiments in Figure 5B: The insulin-like signaling pathway is required for fasting protection
	Room air			Hypoxia fed				Hypoxia fasted
Strain	mean #YFP foci	SD	n	mean #YFP foci	SD	n	p-value	mean #YFP foci	SD	n	p-value
Q35::YFP (AM140)	6.8	1.5	25	15	5.6	25	a, c	8.1	2.9	25	b
Q35::YFP (AM140)	1	1	20	13.3	6.7	20	a, c	3.8	0.9	20	a, b
Q35::YFP (AM140))	1.8	1.5	20	27.3	11.6	20	a, c	8.6	2.7	20	a, b
daf-2(e1368) Q35::YFP	4.2	1.4	25	15.2	6.7	25	a	15.6	3.5	25	a
daf-2(e1368) Q35::YFP	1.1	1	20	18	7	20	a	15.6	4	20	a
daf-2(e1368) Q35::YFP	2.5	1.2	20	28.5	13.2	20	a	19.6	5.8	20	a
Significant differences (p < 0.05) in aggregation between conditions are indicated by letters above each group as follows: a - significantly different from room air controls; b - significantly different from fed hypoxic controls; c - significantly different from fasted hypoxic controls
